# Circular RNAs exhibit exceptional stability in the aging brain and serve as reliable age and experience indicators

**DOI:** 10.1101/2024.08.04.606529

**Authors:** Ken Kirio, Ines Patop, Ane Martin Anduaga, Jenna Harris, Nagarjuna Pamudurti, Claire Martel, Sebastian Kadener

## Abstract

Circular RNAs (circRNAs) comprise a large class of stable RNAs produced through backsplicing. While circRNAs have been shown to be very stable in cell culture, it is unknown how stable they are *in vivo*. Interestingly, studies across various animal systems demonstrated that circRNAs levels increase with age in neural tissue. However, the underlying reasons for this age-related accumulation are still unclear. To address these questions, we profiled circRNAs from fly heads at six timepoints across their lifespan. We found that circRNA levels increase linearly with age, independent of changes in mRNA levels, overall transcription, intron retention, or host genes splicing. This indicates that the age-related accumulation is attributed to their extraordinary stability in neural tissue rather than changes in biosynthesis. Furthermore, exposure to environmental stimuli like different temperatures, resulted in the increase but not decrease of circRNAs subsets, further confirming their stability *in vivo*. This exceptional stability implies that circRNAs can serve as markers of environmental experience. Indeed, flies subjected to a ten-day regimen at 29°C exhibit higher levels of specific brain circRNAs even six weeks after returning to standard conditions, indicating that circRNAs can reveal past environmental stimuli. Additionally, circRNA half-life measurements revealed values exceeding 20 days, with some showing no degradation over the animal’s lifetime. These findings demonstrate the extreme stability of circRNAs *in vivo* and their use as markers for aging, stress and life experiences.
