## Supplementary material for "Circular RNAs exhibit exceptional stability in the aging brain and serve as reliable age and experience indicators": Table S5

### Sheet: Cluster 1
Table S5. Identification of cells with enriched expression of the genes hosting circRNAs in each cluster
Cluster 1	Gene Set Name	Fold Enrichment	P value	Bonferroni	AVERAGE FOLD CHANGE
	octopaminergic/tyraminergic neuron	9.4998	1.39021193364701e-21	1.05656106957172e-19	9.4998
Mushroom Body Neurons	gamma Kenyon cell	8.2331	3.77353026321919e-17	2.86788300004659e-15	9.26228
	alpha'/beta' Kenyon cell	9.8164	9.55447293267809e-23	7.26139942883535e-21
	alpha/beta Kenyon cell	9.4998	1.39021193364701e-21	1.05656106957172e-19
	Kenyon cell	9.4998	1.39021193364701e-21	1.05656106957172e-19
	dopaminergic PAM neuron	8.8665	2.53686895970684e-19	1.9280204093772e-17	8.8665
Visual System Neurons	T neuron T2	10.4498	3.90555416620283e-25	2.96822116631415e-23	7.90868
	lobula columnar neuron LC12	10.4311	1.78988366332642e-21	1.36031158412808e-19
	T neuron T4/T5	10.1331	6.25604857206456e-24	4.75459691476907e-22
	lobula columnar neuron LC10	9.8164	9.55447293267809e-23	7.26139942883535e-21
	distal medullary amacrine neuron Dm3	9.4998	1.39021193364701e-21	1.05656106957172e-19
	lamina wide-field 2 neuron	9.4998	1.39021193364701e-21	1.05656106957172e-19
	T neuron T2a	9.1831	1.92562732923293e-20	1.46347677021703e-18
	T neuron T3	9.1831	1.92562732923293e-20	1.46347677021703e-18
	T neuron T4/T5a-b	9.1831	1.92562732923293e-20	1.46347677021703e-18
	transmedullary Y neuron TmY4	9.1831	1.92562732923293e-20	1.46347677021703e-18
	lobula columnar neuron LC17	8.8665	2.53686895970684e-19	1.9280204093772e-17
	T neuron T4/T5c-d	8.8665	2.53686895970684e-19	1.9280204093772e-17
	transmedullary neuron Tm5c	8.8665	2.53686895970684e-19	1.9280204093772e-17
	centrifugal neuron C2	8.5498	3.17571465261455e-18	2.41354313598706e-16
	transmedullary Y neuron TmY8	8.5498	3.17571465261455e-18	2.41354313598706e-16
	transmedullary neuron Tm1	8.2331	3.77353026321919e-17	2.86788300004659e-15
	transmedullary Y neuron TmY14	8.2331	3.77353026321919e-17	2.86788300004659e-15
	distal medullary amacrine neuron Dm8	7.9165	4.25129130376656e-16	3.23098139086259e-14
	lamina wide-field 1 neuron	7.9165	4.25129130376656e-16	3.23098139086259e-14
	medullary intrinsic neuron Mi15	7.9165	4.25129130376656e-16	3.23098139086259e-14
	transmedullary neuron Tm3a	7.9165	4.25129130376656e-16	3.23098139086259e-14
	centrifugal neuron C3	7.5998	4.5354295958651e-15	3.44692649285747e-13
	distal medullary amacrine neuron Dm9	7.5998	4.5354295958651e-15	3.44692649285747e-13
	lamina monopolar neuron L5	7.5998	4.5354295958651e-15	3.44692649285747e-13
	transmedullary neuron Tm20	7.5998	4.5354295958651e-15	3.44692649285747e-13
	transmedullary Y neuron TmY5a	7.5998	4.5354295958651e-15	3.44692649285747e-13
	medullary intrinsic neuron Mi1	7.2832	4.57559482134183e-14	3.47745206421979e-12
	medullary intrinsic neuron Mi4	7.2832	4.57559482134183e-14	3.47745206421979e-12
	proximal medullary amacrine neuron Pm2	7.2832	4.57559482134183e-14	3.47745206421979e-12
	transmedullary neuron Tm2	7.2832	4.57559482134183e-14	3.47745206421979e-12
	distal medullary amacrine neuron Dm12	6.9665	4.35871669866617e-13	3.31262469098629e-11
	lamina monopolar neuron L1	6.9665	4.35871669866617e-13	3.31262469098629e-11
	transmedullary neuron Tm29	6.9665	4.35871669866617e-13	3.31262469098629e-11
	proximal medullary amacrine neuron Pm4	6.6498	3.91416093398283e-12	2.97476230982695e-10
	distal medullary amacrine neuron Dm10	6.3332	3.30752685520168e-11	2.51372040995328e-9
	lamina intrinsic amacrine neuron Lai	6.3332	3.30752685520168e-11	2.51372040995328e-9
	lamina monopolar neuron L2	6.3332	3.30752685520168e-11	2.51372040995328e-9
	transmedullary neuron Tm4	6.3332	3.30752685520168e-11	2.51372040995328e-9
	lamina monopolar neuron L4	6.0165	2.62474955646643e-10	1.99480966291448e-8
	medullary intrinsic neuron Mi9	6.0165	2.62474955646643e-10	1.99480966291448e-8
	transmedullary neuron Tm9	9.4998	1.39021193364701e-21	1.05656106957172e-19
	columnar neuron T1	5.0665	8.79137140526104e-8	6.68144e-06
	lamina monopolar neuron L3	5.0665	8.79137140526104e-8	6.68144e-06
	Poxn neuron	7.2832	4.57559482134183e-14	3.47745206421979e-12	7.2832
Photoreceptors	photoreceptor-like	11.0831	1e-25	7.6e-24	6.01655
	ocellus retinula cell	4.7499	5.29453604597977e-7	4.02385e-05
	photoreceptor cell R7	4.1166	1.52004e-05	0.00115523
	photoreceptor cell R8	4.1166	1.52004e-05	0.00115523
	antennal lobe projection neuron	5.6999	1.9518017231576e-9	1.48336930959977e-7	5.6999
Antenna	Johnston organ neuron (antena)	3.7999	7.18694e-05	0.00546207	3.7999
Glial Cells	adult optic chiasma glial cell	3.4833	0.000310621	0.0236072	3.1666
	adult lamina epithelial/marginal glial cell	2.8499	0.00432871	0.328982

### Sheet: Cluster 2
	Gene Set Name	Fold Enrichment	P value	Bonferroni	AVERAGE FOLD CHANGE
Mushroom Body Neurons	alpha'/beta' Kenyon cell	6.7465	1e-25	7.6e-24	6.2332
	Kenyon cell	6.7465	1e-25	7.6e-24
	gamma Kenyon cell	6.1599	2.68962886265138e-23	2.04411793561505e-21
	alpha/beta Kenyon cell	5.2799	1.57553147053168e-17	1.19740391760408e-15
	dopaminergic PAM neuron	5.8665	2.66623796288367e-21	2.02634085179159e-19	5.8665
	Poxn neuron	5.7199	2.49238679235321e-20	1.89421396218844e-18	5.7199
Visual system Neurons	transmedullary Y neuron TmY4	7.3332	1e-25	7.6e-24	5.54752
	distal medullary amacrine neuron Dm12	7.1865	1e-25	7.6e-24
	distal medullary amacrine neuron Dm3	6.8932	1e-25	7.6e-24
	T neuron T2	6.8932	1e-25	7.6e-24
	lamina monopolar neuron L5	6.7465	1e-25	7.6e-24
	transmedullary Y neuron TmY8	6.7465	1e-25	7.6e-24
	transmedullary neuron Tm9	6.4532	2.29739874105151e-25	1.74602304319915e-23
	distal medullary amacrine neuron Dm8	6.3065	2.53772453675227e-24	1.92867064793172e-22
	lamina wide-field 1 neuron	6.3065	2.53772453675227e-24	1.92867064793172e-22
	lamina wide-field 2 neuron	6.1599	2.68962886265138e-23	2.04411793561505e-21
	medullary intrinsic neuron Mi15	6.1599	2.68962886265138e-23	2.04411793561505e-21
	medullary intrinsic neuron Mi4	6.1599	2.68962886265138e-23	2.04411793561505e-21
	transmedullary neuron Tm3a	6.1599	2.68962886265138e-23	2.04411793561505e-21
	centrifugal neuron C3	6.0132	2.73452319954048e-22	2.07823763165077e-20
	lobula columnar neuron LC10	6.0132	2.73452319954048e-22	2.07823763165077e-20
	transmedullary neuron Tm5c	5.8665	2.66623796288367e-21	2.02634085179159e-19
	centrifugal neuron C2	5.7199	2.49238679235321e-20	1.89421396218844e-18
	medullary intrinsic neuron Mi1	5.7199	2.49238679235321e-20	1.89421396218844e-18
	transmedullary neuron Tm1	5.7199	2.49238679235321e-20	1.89421396218844e-18
	transmedullary neuron Tm4	5.7199	2.49238679235321e-20	1.89421396218844e-18
	octopaminergic/tyraminergic neuron	5.5732	2.23298773832356e-19	1.69707068112591e-17
	T neuron T3	5.5732	2.23298773832356e-19	1.69707068112591e-17
	transmedullary neuron Tm20	5.5732	2.23298773832356e-19	1.69707068112591e-17
	lamina intrinsic amacrine neuron Lai	5.4265	1.91668151781993e-18	1.45667795354314e-16
	T neuron T4/T5	5.2799	1.57553147053168e-17	1.19740391760408e-15
	lobula columnar neuron LC12	5.1763	1.46211225687081e-14	1.11120531522182e-12
	distal medullary amacrine neuron Dm10	5.1332	1.23970983093274e-16	9.4217947150888e-15
	distal medullary amacrine neuron Dm9	5.1332	1.23970983093274e-16	9.4217947150888e-15
	lamina monopolar neuron L4	5.1332	1.23970983093274e-16	9.4217947150888e-15
	proximal medullary amacrine neuron Pm2	5.1332	1.23970983093274e-16	9.4217947150888e-15
	transmedullary neuron Tm2	5.1332	1.23970983093274e-16	9.4217947150888e-15
	medullary intrinsic neuron Mi9	4.9865	9.33279408199906e-16	7.09292350231928e-14
	T neuron T2a	4.9865	9.33279408199906e-16	7.09292350231928e-14
	T neuron T4/T5c-d	4.9865	9.33279408199906e-16	7.09292350231928e-14
	transmedullary Y neuron TmY14	4.9865	9.33279408199906e-16	7.09292350231928e-14
	lamina monopolar neuron L1	4.8399	6.71837447031811e-15	5.10596459744176e-13
	transmedullary Y neuron TmY5a	4.8399	6.71837447031811e-15	5.10596459744176e-13
	proximal medullary amacrine neuron Pm4	4.6932	4.62187188592797e-14	3.51262263330525e-12
	T neuron T4/T5a-b	4.6932	4.62187188592797e-14	3.51262263330525e-12
	transmedullary neuron Tm29	4.6932	4.62187188592797e-14	3.51262263330525e-12
	lobula columnar neuron LC17	4.3999	1.90401995761757e-12	1.44705516778935e-10
	columnar neuron T1	4.2532	1.13848793158667e-11	8.65250828005868e-10
	lamina monopolar neuron L2	3.6666	8.89098770129542e-9	6.75715065298452e-7
	lamina monopolar neuron L3	3.5199	4.13393519003529e-8	3.14179e-06
	antennal lobe projection neuron	4.8399	6.71837447031811e-15	5.10596459744176e-13	4.8399
Photoreceptors	photoreceptor-like	7.0398	1e-25	7.6e-24	4.47323
	ocellus retinula cell	3.9599	3.51788462822864e-10	2.67359231745377e-8
	photoreceptor cell R7	3.5199	4.13393519003529e-8	3.14179e-06
	photoreceptor cell R8	3.3733	1.82157588093261e-7	1.3844e-05
	adult optic chiasma glial cell	2.9333	1.11302e-05	0.000845896	2.9333
	adult lamina epithelial/marginal glial cell	2.7866	3.89741e-05	0.00296203	2.7866
	Johnston organ neuron	2.6399	0.000128286	0.00974977	2.6399

### Sheet: Cluster 3
	Gene Set Name	Fold Enrichment	P value	P value calc log_10	Bonferroni	AVERAGE FOLD CHANGE
Mushroom Body Neurons	alpha'/beta' Kenyon cell	8.6589	1e-25	26	7.6e-24	7.47816
	Kenyon cell	8.2653	1e-25	26	7.6e-24
	gamma Kenyon cell	6.8878	1.08125430706087e-20	20.9661	8.21753273366264e-19
	alpha/beta Kenyon cell	6.4942	1.11823221338049e-18	18.9515	8.49856482169173e-17
	dopaminergic PAM neuron	7.0846	9.93956585055592e-22	22.0026	7.5540700464225e-20
Visual System Neurons	T neuron T4/T5	9.6429	1e-25	26	7.6e-24	7.23345
	transmedullary Y neuron TmY4	9.6429	1e-25	26	7.6e-24
	lobula columnar neuron LC10	9.2493	1e-25	26	7.6e-24
	T neuron T2	8.8557	1e-25	26	7.6e-24
	T neuron T4/T5c-d	8.6589	1e-25	26	7.6e-24
	lobula columnar neuron LC12	8.5663	1e-25	26	7.6e-24
	distal medullary amacrine neuron Dm12	8.4621	1e-25	26	7.6e-24
	transmedullary neuron Tm3a	8.4621	1e-25	26	7.6e-24
	transmedullary neuron Tm9	8.2653	1e-25	26	7.6e-24
	centrifugal neuron C2	8.0685	1e-25	26	7.6e-24
	T neuron T2a	8.0685	1e-25	26	7.6e-24
	T neuron T4/T5a-b	8.0685	1e-25	26	7.6e-24
	medullary intrinsic neuron Mi9	7.8718	1e-25	26	7.6e-24
	T neuron T3	7.8718	1e-25	26	7.6e-24
	distal medullary amacrine neuron Dm3	7.675	5.93273180982047e-25	25.2267	4.50887617546356e-23
	transmedullary Y neuron TmY8	7.675	5.93273180982047e-25	25.2267	4.50887617546356e-23
	lamina monopolar neuron L5	7.4782	7.35933916946006e-24	24.1332	5.59309776878964e-22
	transmedullary Y neuron TmY14	7.4782	7.35933916946006e-24	24.1332	5.59309776878964e-22
	transmedullary Y neuron TmY5a	7.4782	7.35933916946006e-24	24.1332	5.59309776878964e-22
	medullary intrinsic neuron Mi4	7.2814	8.74186113063036e-23	23.0584	6.64381445927907e-21
	transmedullary neuron Tm29	7.2814	8.74186113063036e-23	23.0584	6.64381445927907e-21
	transmedullary neuron Tm5c	7.2814	8.74186113063036e-23	23.0584	6.64381445927907e-21
	centrifugal neuron C3	7.0846	9.93956585055592e-22	22.0026	7.5540700464225e-20
	lamina wide-field 2 neuron	7.0846	9.93956585055592e-22	22.0026	7.5540700464225e-20
	medullary intrinsic neuron Mi15	7.0846	9.93956585055592e-22	22.0026	7.5540700464225e-20
	proximal medullary amacrine neuron Pm2	7.0846	9.93956585055592e-22	22.0026	7.5540700464225e-20
	transmedullary neuron Tm20	7.0846	9.93956585055592e-22	22.0026	7.5540700464225e-20
	lamina wide-field 1 neuron	6.8878	1.08125430706087e-20	20.9661	8.21753273366264e-19
	lobula columnar neuron LC17	6.8878	1.08125430706087e-20	20.9661	8.21753273366264e-19
	transmedullary neuron Tm1	6.691	1.12476982762312e-19	19.9489	8.54825068993569e-18
	lamina monopolar neuron L1	6.4942	1.11823221338049e-18	18.9515	8.49856482169173e-17
	transmedullary neuron Tm4	6.4942	1.11823221338049e-18	18.9515	8.49856482169173e-17
	distal medullary amacrine neuron Dm8	6.2974	1.06186020730142e-17	17.9739	8.07013757549076e-16
	lamina monopolar neuron L3	6.2974	1.06186020730142e-17	17.9739	8.07013757549076e-16
	lamina monopolar neuron L4	6.2974	1.06186020730142e-17	17.9739	8.07013757549076e-16
	proximal medullary amacrine neuron Pm4	6.1006	9.62453809093634e-17	17.0166	7.31464894911162e-15
	columnar neuron T1	5.9038	8.32058338631685e-16	16.0798	6.32364337360081e-14
	distal medullary amacrine neuron Dm10	5.9038	8.32058338631685e-16	16.0798	6.32364337360081e-14
	distal medullary amacrine neuron Dm9	5.3134	4.01466454414347e-13	13.3964	3.05114505354904e-11
	lamina monopolar neuron L2	5.3134	4.01466454414347e-13	13.3964	3.05114505354904e-11
	medullary intrinsic neuron Mi1	5.3134	4.01466454414347e-13	13.3964	3.05114505354904e-11
	transmedullary neuron Tm2	5.3134	4.01466454414347e-13	13.3964	3.05114505354904e-11
	lamina intrinsic amacrine neuron Lai	4.7231	1.2244482293438e-10	10.9121	9.30580654301287e-9
	octopaminergic/tyraminergic neuron	6.4942	1.11823221338049e-18	18.9515	8.49856482169173e-17	6.4942
	Poxn neuron	6.1006	9.62453809093634e-17	17.0166	7.31464894911162e-15	6.1006
	antennal lobe projection neuron	5.5102	5.3787245053084e-14	14.2693	4.08783062403439e-12	5.5102
Photoreceptors	photoreceptor-like	9.0525	1e-25	26	7.6e-24	5.156
	photoreceptor cell R7	4.5263	7.40300566077575e-10	10.1306	5.62628430218957e-8
	photoreceptor cell R8	4.1327	2.28410837569182e-8	8.64128	1.73592e-06
	ocellus retinula cell	4.9198	1.9177143604877e-11	11.7172	1.45746291397065e-9
	outer photoreceptor cell	3.1487	4.12696e-05	5.38437	0.00313649
	Johnston organ neuron	3.3455	1.05018e-05	5.97874	0.000798134	3.3455
Glial Cells	adult lamina epithelial/marginal glial cell	3.7391	5.55864146832572e-7	7.25503	4.22457e-05	3.1979
	adult optic chiasma glial cell	3.1487	4.12696e-05	5.38437	0.00313649
	adult reticular neuropil associated glial cell	3.1487	4.12696e-05	5.38437	0.00313649
	adult brain cell body glial cell	2.7551	0.00051377	4.28923	0.0390466
	hemocyte	2.7551	0.00051377	4.28923	0.0390466	2.7551

### Sheet: Cluster 4
	Gene Set Name	Fold Enrichment	P value	Bonferroni	AVERAGE FOLD CHANGE
	pigment cell	9.5541	4.25157961072059e-9	3.14616891193324e-7	9.5541
	skeletal muscle of head	8.7579	4.82061997209194e-8	3.56726e-06	8.7579
	photoreceptor-like	7.1655	4.52008e-06	0.000334486	7.1655
Visual System Neurons	distal medullary amacrine neuron Dm12	9.5541	4.25157961072059e-9	3.14616891193324e-7	7.09696
	transmedullary Y neuron TmY14	9.5541	4.25157961072059e-9	3.14616891193324e-7
	T neuron T4/T5	8.7579	4.82061997209194e-8	3.56726e-06
	T neuron T4/T5a-b	8.7579	4.82061997209194e-8	3.56726e-06
	transmedullary Y neuron TmY4	8.7579	4.82061997209194e-8	3.56726e-06
	lobula columnar neuron LC12	8.4301	1.14937e-06	8.50533e-05
	distal medullary amacrine neuron Dm3	7.9617	4.93254868081143e-7	3.65009e-05
	T neuron T2a	7.9617	4.93254868081143e-7	3.65009e-05
	transmedullary neuron Tm3a	7.9617	4.93254868081143e-7	3.65009e-05
	transmedullary Y neuron TmY5a	7.9617	4.93254868081143e-7	3.65009e-05
	lobula columnar neuron LC10	7.1655	4.52008e-06	0.000334486
	medullary intrinsic neuron Mi15	7.1655	4.52008e-06	0.000334486
	medullary intrinsic neuron Mi4	7.1655	4.52008e-06	0.000334486
	T neuron T4/T5c-d	7.1655	4.52008e-06	0.000334486
	transmedullary neuron Tm5c	7.1655	4.52008e-06	0.000334486
	transmedullary Y neuron TmY8	7.1655	4.52008e-06	0.000334486
	centrifugal neuron C2	6.3694	3.67586e-05	0.00272013
	distal medullary amacrine neuron Dm10	6.3694	3.67586e-05	0.00272013
	proximal medullary amacrine neuron Pm2	6.3694	3.67586e-05	0.00272013
	transmedullary neuron Tm20	6.3694	3.67586e-05	0.00272013
	columnar neuron T1	5.5732	0.000262345	0.0194136
	distal medullary amacrine neuron Dm8	5.5732	0.000262345	0.0194136
	lamina monopolar neuron L4	5.5732	0.000262345	0.0194136
	T neuron T2	5.5732	0.000262345	0.0194136
	T neuron T3	5.5732	0.000262345	0.0194136
	transmedullary neuron Tm1	5.5732	0.000262345	0.0194136
	transmedullary neuron Tm2	5.5732	0.000262345	0.0194136
	transmedullary neuron Tm29	5.5732	0.000262345	0.0194136
	antennal lobe projection neuron	6.3694	3.67586e-05	0.00272013	6.3694

### Sheet: Cluster 5
	Gene Set Name	Fold Enrichment	P value	Bonferroni	AVERAGE FOLD CHANGE
Visual System Neurons	distal medullary amacrine neuron Dm3	10.5672	1.32336611364657e-20	1.0057582463714e-18	6.89112
	lobula columnar neuron LC10	10.1758	1.98314777806148e-19	1.50719231132673e-17
	transmedullary neuron Tm5c	9.393	3.7831460687837e-17	2.87519101227561e-15
	medullary intrinsic neuron Mi4	9.0017	4.80323157979457e-16	3.65045600064387e-14
	transmedullary neuron Tm3a	9.0017	4.80323157979457e-16	3.65045600064387e-14
	transmedullary Y neuron TmY14	9.0017	4.80323157979457e-16	3.65045600064387e-14
	distal medullary amacrine neuron Dm9	8.6103	5.75414750962412e-15	4.37315210731433e-13
	lamina monopolar neuron L4	8.6103	5.75414750962412e-15	4.37315210731433e-13
	transmedullary Y neuron TmY8	8.6103	5.75414750962412e-15	4.37315210731433e-13
	T neuron T2a	8.2189	6.49345672452265e-14	4.93502711063721e-12
	T neuron T4/T5	7.8275	6.89010587238326e-13	5.23648046301128e-11
	medullary intrinsic neuron Mi9	7.4362	6.86049759448948e-12	5.213978171812e-10
	transmedullary neuron Tm4	7.4362	6.86049759448948e-12	5.213978171812e-10
	transmedullary neuron Tm9	7.4362	6.86049759448948e-12	5.213978171812e-10
	columnar neuron T1	7.0448	6.39581085176888e-11	4.86081624734435e-9
	distal medullary amacrine neuron Dm12	7.0448	6.39581085176888e-11	4.86081624734435e-9
	medullary intrinsic neuron Mi15	7.0448	6.39581085176888e-11	4.86081624734435e-9
	transmedullary Y neuron TmY5a	7.0448	6.39581085176888e-11	4.86081624734435e-9
	centrifugal neuron C2	6.6534	5.56888437598763e-10	4.2323521257506e-8
	lamina monopolar neuron L5	6.6534	5.56888437598763e-10	4.2323521257506e-8
	T neuron T3	6.6534	5.56888437598763e-10	4.2323521257506e-8
	distal medullary amacrine neuron Dm10	6.262	4.51617525939644e-9	3.4322931971413e-7
	lamina monopolar neuron L3	6.262	4.51617525939644e-9	3.4322931971413e-7
	lamina wide-field 2 neuron	6.262	4.51617525939644e-9	3.4322931971413e-7
	lobula columnar neuron LC17	6.262	4.51617525939644e-9	3.4322931971413e-7
	medullary intrinsic neuron Mi1	6.262	4.51617525939644e-9	3.4322931971413e-7
	T neuron T4/T5a-b	6.262	4.51617525939644e-9	3.4322931971413e-7
	transmedullary neuron Tm1	6.262	4.51617525939644e-9	3.4322931971413e-7
	transmedullary neuron Tm29	6.262	4.51617525939644e-9	3.4322931971413e-7
	transmedullary Y neuron TmY4	6.262	4.51617525939644e-9	3.4322931971413e-7
	lamina monopolar neuron L1	5.8706	3.40059980430516e-8	2.58446e-06
	proximal medullary amacrine neuron Pm2	5.8706	3.40059980430516e-8	2.58446e-06
	transmedullary neuron Tm2	5.8706	3.40059980430516e-8	2.58446e-06
	lobula columnar neuron LC12	5.5253	1.58258e-06	0.000120276
	centrifugal neuron C3	5.4793	2.36921486107658e-7	1.8006e-05
	distal medullary amacrine neuron Dm8	5.4793	2.36921486107658e-7	1.8006e-05
	lamina intrinsic amacrine neuron Lai	5.4793	2.36921486107658e-7	1.8006e-05
	lamina wide-field 1 neuron	5.4793	2.36921486107658e-7	1.8006e-05
	T neuron T2	5.4793	2.36921486107658e-7	1.8006e-05
	lamina monopolar neuron L2	5.0879	1.52124e-06	0.000115615
	T neuron T4/T5c-d	5.0879	1.52124e-06	0.000115615
	transmedullary neuron Tm20	5.0879	1.52124e-06	0.000115615
	proximal medullary amacrine neuron Pm4	4.6965	8.96151e-06	0.000681074		4
	antennal lobe projection neuron	6.6534	5.56888437598763e-10	4.2323521257506e-8		6.6534
	octopaminergic/tyraminergic neuron	6.6534	5.56888437598763e-10	4.2323521257506e-8		6.6534
Mushroom Body	alpha'/beta' Kenyon cell	6.262	4.51617525939644e-9	3.4322931971413e-7	5.67495
	Kenyon cell	6.262	4.51617525939644e-9	3.4322931971413e-7
	alpha/beta Kenyon cell	5.0879	1.52124e-06	0.000115615
	gamma Kenyon cell	5.0879	1.52124e-06	0.000115615
Glia	adult lamina epithelial/marginal glial cell	6.6534	5.56888437598763e-10	4.2323521257506e-8	5.21837
	adult optic chiasma glial cell	5.0879	1.52124e-06	0.000115615
	adult reticular neuropil associated glial cell	3.9138	0.000235064	0.0178649
Photoreceptor	photoreceptor-like	6.6534	5.56888437598763e-10	4.2323521257506e-8	5.00962
	ocellus retinula cell	5.8706	3.40059980430516e-8	2.58446e-06
	photoreceptor cell R7	4.6965	8.96151e-06	0.000681074
	cone cell	3.9138	0.000235064	0.0178649
	photoreceptor cell R8	3.9138	0.000235064	0.0178649
	dopaminergic PAM neuron	5.4793	2.36921486107658e-7	1.8006e-05	5.4793
	Poxn neuron	5.4793	2.36921486107658e-7	1.8006e-05	5.4793
	pigment cell	4.3051	4.81844e-05	0.00366202	4.3051
